# An inducible CRISPR-interference library for genetic interrogation of *Saccharomyces cerevisiae* biology

**DOI:** 10.1101/2020.03.05.978619

**Authors:** Amir Momen-Roknabadi, Panos Oikonomou, Maxwell Zegans, Saeed Tavazoie

## Abstract

Genome-scale CRISPR interference (CRISPRi) is widely utilized to study cellular processes in a variety of organisms. Despite its dominance as a model eukaryote, a genome-wide CRISPRi library, optimized for targeting the *Saccharomyces cerevisiae* genome, has not been presented to date. We have generated a comprehensive, inducible CRISPRi library, based on spacer design rules optimized for yeast. We have validated this library for genome-wide interrogation of gene function across a variety of applications, including accurate discovery of haploinsufficient genes and identification of enzymatic and regulatory genes involved in adenine and arginine biosynthesis. The comprehensive nature of the library also revealed parameters for optimal transcriptional repression, including upstream distance, nucleosomal occupancy, and strand bias. CRISPRi screens, using this library can identify genes and pathways with high precision and low false discovery rate across a variety of experimental conditions, enabling rapid and reliable genome-wide assessment of gene function and genetic interactions in *S.cerevisiae*.
