## Supplemental Tables for "An inducible CRISPR-interference library for genetic interrogation of *Saccharomyces cerevisiae* biology": Supplementary Table 2.csv

Random gRNAs
CTGCAGAGAGATCATAACTT
CGGGGTACGGCTTTAATACT
ATAGATTTTTTGCCGGTACA
TAACATTGGAGTCGCTACTC
AGCAGAGTGCATAGCTACTC
AAGGGAGTCGTAATAGGAAG
GCATGACTGTGGATAGAGGT
TCCACTGGACTCGCCCCCTC
CCTGCCGGCATTGGTTTCTG
TACCACGTCTTCAGATCTCG
ATCAGTCCGAAGCCGTGCGG
GTCCAACTAAATGGTGCCAC
GTCACAGCTCTACTACAGCA
TCTCGCGACTGCCACATAAC
GACGGTGAAGTCGGTTGGCA
TAAAGCTTAGGGACCGGAGT
AGTGATAAGTTACTTTGTGA
GCTTCTGAGATGAAAATTGG
CCGTGTGCGATCCCTTCTTT
AGACTCCAGCGTTGGCCAAA
AGCTCTACTGTTACAAGGGG
GCTAGCTTCACTAGGGGTAA
TCGGCCCTAGACTCAATATG
GATGGGGGCCAAGTTCGTGA
GATCTGGCTCGGGACTCGTT
TCCGCTGCGCAAACTTCACT
TGGACCAGGTTCACCGAGTG
TCTTCCCATTCGGACCCAAG
GTTTAACCCGGGAACGTCCC
TGTTTAGGCAGTGATCAGCC
GCATTGTGCACCAAGGTATA
GGTATCGTCGTGTCTCATTA
CGCGTCCAGGTTCTTCTGGA
TGTTGGATCGTCCCTAGGAA
TCTGACGATCTGTTGTGAGA
ACCCCTACCCTGAGTGGAGC
TCCTGGGCGGCTTTCGAACT
CTACGATGATGCACGGGGGT
ATTGAGAAGTCATTATAGGG
GACAAGGGCATTAAACCTAT
GAAGTAGCTATAGGTCCCAT
CAAGACAGGGCGTACGGACC
TTAAGCAGAACTTTCAATCC
CATTGAGCTTACAAACGGTC
CGGGTGTGGCAATTTTCTCA
GTACGAGTCCTGCTGCCGAA
GATAGCCGAGACGCGGGAGG
GCCCCATCGGGAGTAAGAGA
CGCCCCGACGTGCGGCTGTC
ATCCGGAGCCGTGTAGCCCC
CTGCTCCTCACAGTATAGAA
GGAGAGCCGGGGAAATCCTG
AAGCTCACGCGAGTTCTACG
CAGGGGACTGGACCGTGGAT
GCCTTATCAAGGTTCTTCTT
ATCGTAATGCTGCCACGCCC
GTTTTCACATTAGTGGACCC
ATACTTTGTATCACTTTCAA
GAAGCTGCTATATCTTCAAG
ACTGACTCAGCCTGTGAACG
GGGGGTGTATTTCAGCAAGT
CTGTCTAACGAGGGAACCAT
AACTATGACGTTCGAGCAGC
AACCCTCGCTTTGCTCGGCG
TGTCCTTTATGGCTCGGAGA
TGAGTGTCACGCCGAAGCTC
GAACAGTTCTCCCGCCTAAT
TCCTGCACCTATTGCCGGGA
GAGCATTTGCGGATAGGCTT
ATGGTTTATGGTGGACCGGC
TCAGCCAGTTTGACGGTTGC
GGGATCAGTGACTCCTCGAC
AAACAGAGACTAAAGGAGCC
GCCAGTCCTACGCCGATGCC
CGACTGCTGCGAAAGTCTAG
TAATTCCTCCCTTTTGATAA
TCGCTCGCAAAGTCTGACTG
ATTATGAAGCACAGGTGGCG
AAGTCATGTCAATGGTCGCG
AGCTCAAATCATAGGGAGGA
TATGCTACGAGGTCGCCTTG
GTTTGCTAGGTAGCCGGGGA
ACCTGGAAAGCCTCACAGGC
ATAAAAAATGATCCGCAGGA
CCAGATTGCCCTTCATGGGT
TTTACCGCGAGAAGCAAATC
ACAACAAAAAAAGCGTGATC
AGGGGTCAAACTGGACCTTA
TGGATTTTGAGGAGAAGCAA
GGCGTTTGCACAAAATCTCC
GTGATCGCGACGGCGATAGA
TGTCCAAGATGTTGAGGATA
ACCAGCTGCAATAACGATCG
GAATTTACAACTTTAGGTAC
CGAGGATGCAGAGGCCGCCC
CAGAGCCTGTCACGAAGTGG
GGTAAGGTATTCACCCTCTA
TACCTGCTCTGGTCTAACTG
TCCTTAAACAAGGACAACGG
TTTCAGCCATGAGATTCAAT
GTACAGGTTCTAACCCGTTA
GTGTCGACTTGAAGCTCTTA
TGCCTGGAGGACTGAGAAAC
CGTCTGCTCTTACGCACAAT
TCAAATTGTTGAATGCACAC
ATCGGTCACGATCATTACTG
CGGATTGCTGATCAAAATCA
GCGCAAACGGGAGCCGCGGA
TGTACGCCAGATCAGGGCTG
TGCGTTATTGATACTCAGCG
CACACTCGGACTCGCCCAGC
AGCTGCTACTGGGATCAGTA
CCCATGCAGAGAGCCTCAAT
TTGTCCCTCGAAAGATGTAG
GGTGAACTCTTTGCCCCATA
GTGCATCAGGAAGCTGGTGA
GCGGTGATGGGTCAACGGAA
GAGGGGCATGGCATCTACCT
CTATCTGCGATACATCATAA
ATGATGTTCCTAAAGATGTC
TTGAACCCCGATTATTAGCC
TCCGCACTTATATCAACCAA
ACTCTGTGCCGGCTAGTTTG
GGGTTTAGCAGTAGGGACGC
ACGCGGGCAAAAAACCCTCC
GATTTATCTCGAGGTTAGTG
GACAGTCACGGGAGGGGTTG
TCTCATCATGTAATTGACGT
TCTAGAACGTCAGACATATA
TACATCCGGCCGAACCATCT
GTCTACTCCTCGCCCAGTCC
TGTCCCATGAATCGCACACT
CTTCGCGGCTGCCAGATCTT
CCCTCTGAACAGAGAGCTTT
GTCGAAATATATCATTAACG
GTCCCTACGCACGATAAGAT
CCGGAATAGTCTTATGTGCA
CGACATCGTCGCACTGGTAT
CTTACCCGAGCCCTAGTGTC
GCTAACCATTGCCGAGCAAT
CCAATCACCTACGCATACCC
CGATTAGATTCTCGATTTGG
CGAGGAACAGCTCGTGGACA
ATTTAAGCGCCTCCACTTCA
TACACATAAGCATAGCGACA
CGTTTCGCAGGGGACTTACC
AGTGGTGTCATCAAAAGCTC
CAGCGCAGTGAGCCGGCTCA
TGCTTTGTGGCAAAGACTTA
CATGGTGACAAGAGAAAACA
CCGTATTCAGTCACACTGAC
CATGGGCCGGCACTGGTAAG
GCCCAAGGTTGTCCTTCAGG
CACGAAGGGTCAATCGAGGC
TTGATCTCCGACCCAATGGG
ATGACACGTAGCAGTACTCA
GTATGGCGTGAGATCCCCGA
TGCGCGGCTGTTTTGTTTTG
TTACGCTTTGGGGCGTCTAA
ACCGAACTTTTGGACAATGC
AGCTTGGACATGGAATTGTC
AAAGCTATACAGTCTGCAGT
GTCAGCGACTTTTCTTTAAC
AGGGTTTGATCCACAGAGTT
GGCTAAACTGCAGTCCTGCG
TTTCTGAATACTTGACAGTA
TGGAATATGGGACGCTCGTA
AGATAAGATGGGCCTCTAGA
CCCACGGCAGGCGGGTCACA
TAGCAGACAGTACGTGGTTT
TAGCCTAGAACGAGAACATA
GAGTCTGGTTCAGGACGTTC
TGCCGCATTCATAAGGATAT
CGATTAGGCTTCCTGTTTGA
TCTCTACAACCTAACTACCC
AGACCTATTGGAACCCGTGT
ACTGCTCTCTGATGCCAGTA
AGGTAGCTCTTCTTGTTGTG
ACCCAGTCGGACCAACCCAA
GCTCCTCGAAGCTGGCAAAC
ACCAGTCGCGATTCCCCATC
CAACTCAGTTCACACGCGAG
GACGTTGGACCCGCCCTGCA
ATGACCCTACGCGCGTGCTA
CTCAATTTTCGACTTACCTG
AGGGAAATTCGGATATACGT
TGTAATTCATTCGAGCCGTA
GAAGTATAGGCTGGAATTCC
CATCACCCTCCTACACTACG
CCCCTACCCATTCACGAGTT
AGTGCACTCGGGGTCCTTCT
CAGTGACGTTGTGAAGTCAG
GTCCTGATAAGTGGGCCTAG
CGGAGGCATTTCGTCCCACG
AGGGACGACATAGGCCCGTG
CATAAGTAGCCGCAAACTCC
CGGCCTAGAGGCCTTTACAT
GAGAATCCGAAGCCCAGGTT
TGCATCGCGTGCAAAGCACG
TCGAGGTCATGTGTAATCTC
CTTTTCGAAAGTGTAGGATA
TGACTTCTTTACAGTCACTT
TATTTGGAGAGGTACGAATG
CCGTTCTCTATAACACTACC
CTAACCGTAGCAAATTAACT
TCTGACCGTTCCGAACGCTC
CAAGTCATTCATATGAAGCG
ACGCACGCATAATTACAGTC
GGAATGTCAATCTGTCAAAC
AAGGGAACTGGTCGAATGCC
TAAAACGTGTCTGGCCGTTG
CTGAACCGTAGCGGGCTAAG
TGGAACTGGAGTAATAGTTC
TCTGACCGGAGGGTCGCCTT
CTACTCACAGAATGGCATGT
CTAAAAATTTAATCTGAGGT
AAATCACAGTCACAAACCGA
ATGGTACGGTCCTCGACGTA
TTGCGTCTGAGTCGGACACA
CTCCGGTTCCCACTATAGGG
TACGCGTTCACTCAGAGGGG
AATAGTGTCGGACCCCGAGT
CGAAAGGAAGCGAATGATTC
GGTATTCGTTATCGCTCTAG
GCCTCCTTTAAATGGAATAT
AACAACAAGGCCCCAGCAGC
AAGAGGGCCTGTCCTGCTCT
AGGGAGAAATATACCCGTCT
GTTCCACCTGTAAATTAACG
TGGAGGATGTTACGAGAACA
ATCTTGTTGTAAAGGACTGT
CACTAAGTTAAACGGAATCC
CACTACTGCGTACCGTGGCG
AAATTGACTTTTAAGATGGA
CATACGCAAAGGACTGTTTA
GTTTCCGGCCGCAATCAGAT
CCCAGCTCGTGGCTGAAATT
CGCTCAGCGTCTGGTAATCG
TTTCCATCGTAAACTGCCAG
GAAAGGTACATTATACTGAA
TCTGAAAGGCGTATATCGGG
GGTCCAATGGATGTACCCGA
GTTGCCAGATTCTCGCCGGA
CACCCCCTGGTAAATAGCGC
TTTTAATGGGTCTCATGTTC
GTGAAACTTCGTTGCAGCGG
CGGACCAAGAAAACTGGGCA
CATCTTTGAAGCTTTAGTCG
GCATCTGTTATCGTTCCATT
TCGCGCGCCCGAAATCCAAA
AAAAGACTACGAAATGTAAT
GTATGGGATATGGCGACGCG
CTCGGTTTTTATGCATCCCC
CAGGCGCCGTCTGTAAAATT
ATAAATCATTGGCACTACCC
TGGGAGTGCCTCGCCCCGAG
TTGAATTTTGCCTTACCAAC
CCGTGTATTGCTATTTTCAA
ATCCAAACATTGTCTGAGGT
TCAACGTGGGTGGACAGCCG
TCTTGAAGGGTTCCAGTAAG
CGGGTCAAATGGCAACGAAC
CCCGCCGTAGGTGTGATGGC
AGACTTCTTCTGTAGGATGG
TGCCAGTCTTTCTACAAAGA
TGAAAAGGGGGCTCGCGGGC
GCTAATTGGTTGGGGTACCA
GCTCTTGGATGTCGGAATGC
ACAAGCTTAGTGACGGACGA
CCGGACACATGACCTCTCTC
CCCTTGATCAGTACACCGCG
TCGCCTTCCAATTCGTAGAC
CACGATACTCAGGTTGTAGC
GCAAGTCGAATTGTCTTAGG
AGTAAACGCGTGCATGGAGG
ATTTGTTCAAGTCGAATCCA
TGGTTGCTCGCCTGGGAAAT
CTTTTAACTGACAATGTACT
CTTAATAACAAGTCCAGTTT
CAACTCCCATTCGCGTGTAT
GCGTAGGACTCGAATCAGAG
TCAAATTTGTGGAACGGAAT
GACACAGAGTTCAGTCGCCG
AGCCAACACTCGTAGCATGG
TCCACGGAATTGCCAATTGG
AGTGCGCGCATGCTCCGTCC
GCAATCCGCAACACAGACCC
AAATCCGATCATACTCGCGC
ACAATTTACATCTTACTCCG
TCTAACCGCGTCCGAATTTG
AAAATACCATCAGCGCTCCT
TCTACCTGACAGCATATTAC
TAAACCCCCAACGCTACCCA
TTCCTAACAAATGAGATGGC
CTGACGGGTGCGGACTGTTG
AAGTCTACCGAGTTTACACT
TCGTAGAGATATAAATCTTT
TTGACGGTAGAACTGATCTT
TTGCTCCGCTATCCTGACTT
GGCCTTGCCAAGGGACCAGT
TATAGAATAGCACCGAGTAC
AGTTACAGTATTATCTCGTA
AGGACCTTGGGGGTGGAATG
AGAACTTATATGATTTCTTG
ATCGTTAGATGCGTCCTGAT
CTCCTCGTAGTTATCTCGCT
GGCCAGAGGAAGGACATAGC
CGTTAAGAAAAACGCTTATG
TTGTTCGCTGAATCTCCATC
CCTTCGTCGAGGTTTTTAAC
TAAAAGTGACTAAGGGGGCC
CTGCCACACATAAGGTGATG
CACGGGTGACGACGCCGACC
GATTTGTTCCAGATCCATGC
TCACTAAACAGGCGGCCAGA
GTGCCTGGCTATTCGCGTAG
TCAAGAGGAGGGTGAGTCCC
GTAGCTGGCTGGCCCTAAAA
TCATCTGACCGAATCGACAC
AGGAAATCATATTGGAGGTG
TAGGCGAGCAATCTAAGACT
CTCCCTACAATCATTTGCAT
TCGGCGACCCGTGGGTGGCA
AGATCTAGCAGGCTAACACC
GCTTCGGACTAGCTCAGTTT
ATCTAGCTGGTTTAAACTCG
CATATGAGTTAATTTAACAC
CAGTTACCACGCAGTCACGA
CTTACCCGGTGGCCGTTTCA
ATGTCAAAGTATTGAGCCGA
TTGTGCCAACCATATGGTGC
AATACCAAATCGCATGAAAC
AGTGGTACCCGAATGATCAA
CCCATCTCAAACAAATTACG
GGAAGGGCCCGCCCTTTGCT
CTGGCTAGAAGGTGCCTTAC
TGGGGGGGAGGGAGTCAGTC
TTACGGAGAAGGACCCCGGG
CTGGGGGTTACTCACACTAA
ATAGACGTCATCCTGTCAGG
CTGACGCGTCGCCCCCAGCA
TAGGCGGCACTCCCTCTCTG
AACGCATCCGCGTAGCTCCC
AACACTCAAGTCAGGGTCGC
CAGTTGGTGTGGGGGCCGGG
ATCGTCGGGACTATTTCCTG
AGCATAGGCTCTCGTGATCC
GCTTTATGGACTAATATGTG
CAATGCCTAAATACCTCGCC
TATTTCCAATTATGATGCAC
TGCTATGCGCCACATCTTTC
TGTTTACGATTACGTACGGT
ACTCAGTGCCATATGTGTTA
CAGCCTCTGGTACGTCGTCC
AAAGAAGAGCTAGTGTGTCA
GCGTAGCTCGTATGGACGCT
CGTAACACAGGAGCACAGGT
AGTAACGTACCGGAGCTCCC
TGGAACCTCACAAAAAGGAC
ACTGGGTCAAAGGCACGCGT
AAATTTGAGCTTTAAAGCAC
ACGTAGAATGCACGCAAGTC
CACACGCTCTTGGCAGACGA
GACACGCTAGAACACAATTA
GCATGTCCCTAAGAGTCCGG
GTGCAAAAAGACCTTTAATT
GAAATTTGGCCTCTTTGTAT
ATCCGCCCCAGCCATTGATG
GTTGTATTGAAACGCTAAGA
AGAAGTTCCAAATCTGTCAT
AGGTACTCTCTGTCTTTGCC
CACGTCAACAGCCGTGACCA
CATTCTAAACGCCGTTCAAC
CTTGAGTCCTAGGTTTATGC
GCGCTATAACGTCTAATCAA
AGTACTTTAGGGTGCTCTAT
ACCATATACCAGATCTACTG
TAAGAGTCCCGCTGATACCA
TTCGTGTTCTAGTCGTGGGG
TTGTGTATTCATGTGCGCGT
TTGTGTTTAAGTGATACTGT
GAACTTGTAGCAACCACCCC
GCGACAGAGACCCGCGTGAT
AAAGGCCTGGGTCGGTCGCT
TAGTAGAAAGCGATAATCCC
TACGACTCAGTCAAGCGTAA
CATCGACTTGGTTCAAAGAG
CATGCAAAGTTAACCATGCG
ATTTAGCACGGAACGGGGTG
CGAACCTTTCTCGATCACTG
CCAATTTGTTTGCTCAGACA
GCCAAAGTCATGCGCTCTGG
CTGGCTGAGAGCCCGCTCAC
GCGTACGACGTACCATTTTC
TCAATGGAAGTTTCGCCTAA
GGTCACCGTTCCATACCGTC
TCTTCCCTGCATAAGGAATC
GATCCAGTATTAAAGTGGAC
CCATGAGTTATTCGGGATGT
CCCGCTTTATGAAGACTTCT
ACATGTCGAGGCGTAGAGGA
CCTGCCGGCATCATGTTGCA
AGTGCGTTGAAGGTCCAGTC
TCGTCTTAGAGCTTCCGCCT
GCAAGTCAAGATAAATCAGC
CAAATCACAACGGGCGATGA
TACATTGACTGTTCTGTTTA
CCAGGGCGTCTGGCTTATAT
AGTCGGCTGCATACCAGTGA
CACGCAGCTGGACATGTTCG
TCCCTTGAGAATATTAGTCA
TCTTCGGTTCACAGATGGCA
TCCCATCGTCTCAAAAGCGA
ACTAGGGCTCTCCTAATGCG
TTAGGTATAAGTTTATGATA
AAACATGGCTGTTAAAATAT
AGACCGTAGTTATGCCCTCC
GTTACTCTCACTGGATGTCG
AACGCATACAGCCCTACCTC
TAACGCACTAGAACTCAGCG
ACCGGCAAGATTTTGGATGA
CAATTTAATTGGGGATTCTA
CCACGCCGTTTCGATCTAAT
CTGTTTAGTTAGACGAAAAA
CCTCGGAAGGAAATGCGGGG
ATGAGTAGCCTATTTAAGGC
TTCGGCCATGAGCCTCCCGT
CGATATATGGAGCTTAGTAT
GTCCTAGATCCCATATATCT
CTAAATTTCACGCATATCGT
GGTTATCCGAAAAGTCCGTA
ACTGTTAGTCTTCTCAGAAG
GACGGATACATGTACTCCCG
CGATAGGTTACGAGGTATCT
AATCTGCGTCGATCGCGAGA
TTGGCAAAGTAAAGTAAATT
TTAGGTTCGAACCCTGGCCA
AAAATAGTCATTCAAACTCG
CACGCGAACTGAATATGTGC
TTTCTTCAACATTTGCTGGC
GGAGCGCACTATCTTAGGAT
GGTGGTCCTTGATATTTCCG
GAGTAAGTCGTTCCCGTATG
ACCCTATTTCCGGTAGATCT
GTCTCCATAGACCCTGTGAA
ACCACGCGGAGCAAAACCTG
CGCTCTAGCCCTGCAGCGGA
GTCAGTCACCGGCTAGGTCC
AGACTACCATCACCGGTTGG
CTTGCTTTGAAATTTTCCAA
CAATGTAATTACACCCTTAA
CGAAATGGGCGTGCCACGAG
CTTGCCCGGGGCCGCTAGAT
TGGTCATCTTAGTCGCTGTA
AGACTGAAACGGCAGCGCGA
GCACTAGCGTCCCACGAATG
GGGGCATGTGAAGTATTCCG
GTAAGGTGTATGTATCATTA
CCAGTGACTGATTGTAAAAC
GACCTCTTTCGACTAGGCCA
TCCCCAAGGCTATCCTCCAA
TCTTTCGGGAGCGCCTGATT
GAAACTACAACAAGAGATAC
AGTGTCCCGTCATGCTCCAG
GTTGTCAGACTGCCAAGTTA
TTATGCCGAAACCTGACATG
ACGATTTTGACCGAGCCCCA
TAGCCTTGATCCGCGTGGGC
CACAGCAGAATGGAAGGGCG
TTCGCGGTTATAATGATTTG
TGCACGCAAAAAGAAAACGG
ATACTCTGTGTCGCGATGAG
TGCGAGGAATCAATTGGCGC
TGTCATACGGTCGTTTCACT
GGGCCGTAATCTAGACTGGC
ATGAGGGAAGAGGCCGAACG
CTTCGCCGAGTAACGTCCGA
GCATATAGGCCTGCCCGCGG
TCCGACGAGGAAGTCTGCAT
ACCATGACGCGTCTATGTAC
AATCTCACGTTCCGCCTGAC
GTATTGTTCAATCAATATTG
TTACCTGCAACGGTCGATTG
ACGAGGCGCCGCGTCGTAAT
TGTTTGCTTCCTTCCCGGAC
GCAATCTCGCGGGTTGGCTA
GTCCTGATCCTCGCCACAAC
GAAGCTAATCAGGCCAAGAT
GGATTAGCAGGGTAATGCAA
CGTCAGACTTAGTACGCGTA
CAGCACAGCTAGGACCCAAC
GTTTACGTACATAAAGTGCA
GCTGAGTTTTTTCTTCTAGC
GGTGTATGAGGTTGCGGCCA
TCGAGACCAGCTCCTAGTAA
TACCATAAGGCCCAGTTCGT
TACTCAAGGTTCCTGACTAT
GGCCGGATAGATAAGTGAGT
AATACGTTTGCCGTGAAGAT
TAAACGATCACTTGTAATCT
