## Supplemental Tables for "An inducible CRISPR-interference library for genetic interrogation of *Saccharomyces cerevisiae* biology": Supplementary Table 6.csv

PRS416-MXI1-f	AAAAATTTAAATTATAATTATTTTTATAGCACGTGATGAAAAGGACCCAG
PRS416-MXI1-r	TACTAAACTCACAAATTAGAGCTTCAATTTGCATCAGGAAATTGTAAACGTTAATATTTT
pSH62-HIS3-f	CTGGGTCCTTTTCATCACGTGCTATAAAAATAATTATAATTTAAATTTTTand
pSH62-HIS3-r	AAATTGAAGCTCTAATTTGTGAGTTTAGTAAAAGGAAAGCGCGCCTCGTTCA
Act1-f	ATTCTGAGGTTGCTGCTTTGG
Act1-r	TGTCTTGGTCTACCGACGATAG
Erg25-F	GTTTGAAATCCGTTCTTCTATC
Erg25-R	ATGGAACTTCGACAGTAATACC
ERG11-L	TGTGTCTACCACCACCGAAA
ERG11-R	CCTCTTATTCCGTCGGTGAA
SEC14-L	ACTGTCCTCCAGATGCCTTG
SEC14-R	GAAACCAGCGTCTTCCAAAA
ERG25-gRNA-1	ctgggagctgcgattggcagAAGAAAATGTACATGCATAAgttttagagctagaaatagc
ERG25-gRNA-2	ctgggagctgcgattggcagTAATATAAAGATTTACTGGAgttttagagctagaaatagc
ERG25-gRNA-3	ctgggagctgcgattggcagAAACGAAGAGAGAGAAAAAAgttttagagctagaaatagc
ERG11-gRNA-1	ctgggagctgcgattggcagCCTTTTTCCCTTTTCGTTATgttttagagctagaaatagc
ERG11-gRNA-2	ctgggagctgcgattggcagATAATTTACCAATAACGAAAgttttagagctagaaatagc
ERG11-gRNA-3	ctgggagctgcgattggcagTAATTTACCAATAACGAAAAgttttagagctagaaatagc
Sec14-gRNA-1	ctgggagctgcgattggcagCAACGTTGAAAAAAAAAATGgttttagagctagaaatagc
Sec14-gRNA-2	ctgggagctgcgattggcagAACGTTGATCAACAATAAAAgttttagagctagaaatagc
Sec14-gRNA-3	ctgggagctgcgattggcagGACACTTAAGACACAAACAAgttttagagctagaaatagc
5'-Library-Extender	tcgcggctgggaacgaaactctgggagctgcgattggcag
3'-Library-Extender	gactagccttattttaacttgctatttctagctctaaaac
lib-seq-f-1	TACACGACGCTCTTCCGATCT ATCACG GAAACTCTGGGAGCTGCGAT
lib-seq-f-2	TACACGACGCTCTTCCGATCT TTAGGC G GAAACTCTGGGAGCTGCGAT
lib-seq-f-3	TACACGACGCTCTTCCGATCT ACTTGA CG GAAACTCTGGGAGCTGCGAT
lib-seq-f-4	TACACGACGCTCTTCCGATCT GATCAG TAG GAAACTCTGGGAGCTGCGAT
lib-seq-f-5	TACACGACGCTCTTCCGATCT TAGCTT ACAG GAAACTCTGGGAGCTGCGAT
lib-seq-f-6	TACACGACGCTCTTCCGATCT GGCTAC GAGTG GAAACTCTGGGAGCTGCGAT
lib-seq-f-7	TACACGACGCTCTTCCGATCT TGACCA GAAACTCTGGGAGCTGCGAT
lib-seq-f-8	TACACGACGCTCTTCCGATCT GCCAAT T GAAACTCTGGGAGCTGCGAT
lib-seq-f-9	TACACGACGCTCTTCCGATCT CTTGTA AG GAAACTCTGGGAGCTGCGAT
lib-seq-r	ACTGGAGTTCAGACGTGTGCTCTTCCGATCT tcgagaaaaaagcaccgactcggtgccac
Adapter Primer 2; indx1	CAAGCAGAAGACGGCATACGAGAT CGTGAT GTGACTGGAGTTCAGACGTGTGC
Adapter Primer 2; indx3	CAAGCAGAAGACGGCATACGAGAT GCCTAA GTGACTGGAGTTCAGACGTGTGC
Adapter Primer 2; indx6	CAAGCAGAAGACGGCATACGAGAT ATTGGC GTGACTGGAGTTCAGACGTGTGC
Adapter Primer 2; indx7	CAAGCAGAAGACGGCATACGAGAT GATCTG GTGACTGGAGTTCAGACGTGTGC
Adapter Primer 2; indx12	CAAGCAGAAGACGGCATACGAGAT TACAAG GTGACTGGAGTTCAGACGTGTGC
Adapter Primer 2-Reverse	AATGATACGGCGACCACCGAGATCTACACTCTTTCCCTACACGACGCTCTTCCGATC
